# Predictive Network Analysis Identifies *JMJD6* and Other Novel Key Drivers in Alzheimer’s Disease

**DOI:** 10.1101/2022.10.19.512949

**Authors:** Julie P. Merchant, Kuixi Zhu, Marc Y.R. Henrion, Syed S.A. Zaidi, Lau Branden, Sara Moein, Melissa L. Alamprese, Richard V. Pearse, David A. Bennett, Nilüfer Ertekin-Taner, Tracy L. Young-Pearse, Rui Chang

**Affiliations:** Ann Romney Center for Neurologic Diseases, Brigham and Women’s Hospital and Harvard Medical School, Boston, MA, USA; The Center for Innovation in Brain Sciences, University of Arizona, Tucson, AZ, USA; Liverpool School of Tropical Medicine, Pembroke Place, Liverpool, Pembroke Place, L3 5QA, UK; Malawi - Liverpool - Wellcome Trust Clinical Research Programme, PO Box 30096, Blantyre, Malawi; Arizona Research Labs, Genetics Core, University of Arizona, Tucson, AZ, USA; Rush Alzheimer’s Disease Center, Rush University Medical Center, Chicago, IL, USA; Department of Neuroscience, Mayo Clinic Florida, Jacksonville, FL, USA; Department of Neurology, Mayo Clinic Florida, Jacksonville, FL, USA; Harvard Stem Cell Institute, Harvard University, Boston, MA, USA; Department of Neurology, University of Arizona, Tucson, AZ, USA; INTelico Therapeutics LLC, Tucson, AZ, USA; PATH Biotech LLC, Tucson, AZ, USA

**Author notes:** Authors equally contributed to the manuscript (Julie P. Merchant, Kuixi Zhu).

## Abstract

Despite decades of genetic studies on late onset Alzheimer’s disease (LOAD), the molecular mechanisms of Alzheimer’s disease (AD) remain unclear. Furthermore, different cell types in the central nervous system (CNS) play distinct roles in the onset and progression of AD pathology. To better comprehend the complex etiology of AD, we used an integrative approach to build robust predictive (causal) network models which were cross-validated over multiple large human multi-omics datasets in AD. We employed a published method to delineate bulk-tissue gene expression into single cell-type gene expression and integrated clinical and pathologic traits of AD, single nucleotide variation, and deconvoluted gene expression for the construction of predictive network models for each cell type in AD. With these predictive causal models, we are able to identify and prioritize robust key drivers of the AD-associated network state. In this study, we focused on neuron-specific network models and prioritized 19 predicted key drivers modulating AD pathology. These targets were validated via shRNA knockdown in human induced pluripotent stem cell (iPSC) derived neurons (iNs), in which 10 out of the 19 neuron-related targets (*JMJD6, NSF, NUDT2, YWHAZ, RBM4, DCAF12, NDRG4, STXBP1, ATP1B1*, and *FIBP*) significantly modulated levels of amyloid-beta and/or phosphorylated tau peptides in the postmitotic iNs. Most notably, knockdown of *JMJD6* significantly altered the neurotoxic ratios of Aβ42 to 40 and p231-tau to total tau, indicating its potential therapeutic relevance to both amyloid and tau pathology in AD. Molecular validation by RNA sequencing (RNAseq) in iNs further confirmed the network structure, showing significant enrichment in differentially expressed genes after knockdown of the validated targets. Interestingly, our network model predicts that these 10 key drivers are upstream regulators of REST and VGF, two recently identified key regulators of AD pathogenesis.
