## Supplementary material for "Predictive Network Analysis Identifies *JMJD6* and Other Novel Key Drivers in Alzheimer’s Disease": Table S5

### Sheet: Summary
AD phenotype	Validated Targets
Abeta42	NSF, NDUT2, RBM4, YWHAZ
Abeta40	NSF, NDUT2, RBM4
Abeta38	DCAF12, NSF, NDUT2, YWHAZ
Abeta42:40	NDRG4, STXBP1, YWHAZ, JMJD6
Tau	JMJD6
p231Tau	JMJD6
p231Tau:Tau	ATP1B1, FIBP, JMJD6

### Sheet: Abeta42
Control vs. shRNA (Tracy's Prism Result on 19 targets-Finally used)	Mean Diff.	95.00% CI of diff.	Dunnett's T3 multiple comparisons test, Adjusted p-value
controls vs. ATP1B1	0.003596	-0.02641 to 0.03360	1
controls vs. ATP6V1A	-0.007446	-0.02769 to 0.01280	0.941072
controls vs. CIRBP	-0.004371	-0.03342 to 0.02468	0.999989
controls vs. DCAF12	-0.02189	-0.05257 to 0.008784	0.15222
controls vs. FIBP	-0.01672	-0.05269 to 0.01925	0.566632
controls vs. FMNL2	0.001082	-0.03846 to 0.04062	>0.99999999999999
controls vs. GABARAPL1	0.006722	-0.01759 to 0.03103	0.990327
controls vs. HP1BP3	-0.04263	-0.1358 to 0.05053	0.382433
controls vs. ICA1	-0.003204	-0.04574 to 0.03933	1
controls vs. JMJD6	0.004124	-0.03117 to 0.03942	1
controls vs. NDRG4	0.005583	-0.01286 to 0.02403	0.994081
controls vs. NSF	-0.03401	-0.05310 to -0.01492	6.83441e-05	****
controls vs. NUDT2	-0.01932	-0.03658 to -0.002049	0.00916847	**
controls vs. RAB3A	-0.02063	-0.05509 to 0.01383	0.278599
controls vs. RAB9A	-0.02976	-0.07217 to 0.01265	0.135377
controls vs. RBM4	0.02234	0.008920 to 0.03577	2.76454e-05	****
controls vs. RHBDD2	-0.01198	-0.09326 to 0.06929	0.999731
controls vs. STXBP1	0.02101	-0.008610 to 0.05063	0.156427
controls vs. YWHAZ	-0.02029	-0.04000 to -0.0005679	0.0200043	*

### Sheet: Abeta40
Control vs. shRNA (Tracy's Prism Result on 19 targets-Finally used)	Mean Diff.	95.00% CI of diff.	Dunnett's T3 multiple comparisons test, Adjusted P Value
controls vs. ATP1B1	0.1322	-0.3190 to 0.5833	0.952247
controls vs. DCAF12	-0.295	-0.7868 to 0.1967	0.2456
controls vs. FIBP	-0.1273	-0.8334 to 0.5787	0.997224
controls vs. GABARAPL1	0.1772	-0.2642 to 0.6186	0.734857
controls vs. HP1BP3	-0.4488	-1.787 to 0.8890	0.693082
controls vs. NDRG4	0.1578	-0.1045 to 0.4201	0.404934
controls vs. NSF	-0.4182	-0.6601 to -0.1764	9.82739e-05	****
controls vs. RAB9A	-0.3057	-0.8555 to 0.2440	0.315142
controls vs. STXBP1	0.3097	-0.05754 to 0.6770	0.0668067
controls vs. ATP6V1A	-0.04779	-0.3555 to 0.2599	0.999996
controls vs. CIRBP	0.009642	-0.3327 to 0.3520	>0.99999999999
controls vs. FMNL2	0.04237	-0.4702 to 0.5549	1
controls vs. ICA1	0.005454	-0.4479 to 0.4589	>0.99999999999
controls vs. RAB3A	-0.213	-0.6539 to 0.2279	0.51941
controls vs. RHBDD2	-0.08723	-1.092 to 0.9174	1
controls vs. YWHAZ	-0.1576	-0.4102 to 0.09493	0.368965
controls vs. RBM4	0.2793	0.1125 to 0.4462	2.33666e-05	****
controls vs. JMJD6	0.1354	-0.2548 to 0.5256	0.895753
controls vs. NUDT2	-0.2382	-0.4712 to -0.005131	0.0209185	*

### Sheet: Abeta38
Control vs. shRNA (Tracy's Prism Result on 19 targets-Finally used)	Mean Diff.	95.00% CI of diff.	Dunnett's T3 multiple comparisons test, Adjusted P Value
controls vs. ATP1B1	0.00168	-0.1157 to 0.1191	>0.9999
controls vs. DCAF12	-0.122	-0.2553 to 0.01127	0.0396	*
controls vs. FIBP	-0.08084	-0.2552 to 0.09349	0.4477
controls vs. GABARAPL1	0.02077	-0.04371 to 0.08524	0.9865
controls vs. HP1BP3	-0.1615	-0.5103 to 0.1873	0.3717
controls vs. NDRG4	0.003626	-0.06109 to 0.06834	>0.9999
controls vs. NSF	-0.1769	-0.2658 to -0.08799	0.0001	***
controls vs. RAB9A	-0.1341	-0.3234 to 0.05518	0.1149
controls vs. STXBP1	0.07068	-0.06387 to 0.2052	0.3736
controls vs. ATP6V1A	-0.02076	-0.1054 to 0.06387	0.9973
controls vs. CIRBP	-0.02525	-0.1345 to 0.08403	0.9936
controls vs. FMNL2	0.01663	-0.1203 to 0.1536	>0.9999
controls vs. ICA1	-0.06558	-0.2216 to 0.09048	0.6278
controls vs. RAB3A	-0.08886	-0.2259 to 0.04821	0.1853
controls vs. RHBDD2	-0.05685	-0.4405 to 0.3268	0.9986
controls vs. YWHAZ	-0.08471	-0.1605 to -0.008917	0.011	*
controls vs. RBM4	0.03595	-0.02625 to 0.09816	0.5058
controls vs. JMJD6	0.00378	-0.1341 to 0.1416	>0.9999
controls vs. NUDT2	-0.08349	-0.1479 to -0.01909	0.0024	**

### Sheet: Abeta42_40
Control vs. shRNA (Tracy's Prism Result on 19 targets-Finally used)	Mean Diff.	95.00% CI of diff.	Dunnett's T3 multiple comparisons test, Adjusted P Value
controls vs. ATP1B1	-0.01137	-0.03201 to 0.009273	0.2796
controls vs. DCAF12	0.001997	-0.005207 to 0.009201	0.9928
controls vs. FIBP	-0.008136	-0.03116 to 0.01489	0.7373
controls vs. GABARAPL1	-0.01363	-0.04456 to 0.01729	0.4181
controls vs. HP1BP3	-0.007374	-0.04053 to 0.02578	0.9551
controls vs. NDRG4	-0.0106	-0.02248 to 0.001288	0.0452	*
controls vs. NSF	0.0006881	-0.007660 to 0.009036	>0.9999
controls vs. RAB9A	-0.003924	-0.01163 to 0.003786	0.5671
controls vs. STXBP1	-0.01031	-0.01713 to -0.003496	0.001	**
controls vs. ATP6V1A	-0.003949	-0.01481 to 0.006907	0.8278
controls vs. CIRBP	-0.005824	-0.01253 to 0.0008786	0.065
controls vs. FMNL2	-0.003059	-0.009098 to 0.002980	0.6651
controls vs. ICA1	-0.003678	-0.009200 to 0.001843	0.3128
controls vs. RAB3A	-0.00268	-0.009055 to 0.003696	0.8561
controls vs. RHBDD2	-0.005542	-0.01440 to 0.003319	0.2618
controls vs. YWHAZ	-0.006777	-0.01377 to 0.0002196	0.0312	*
controls vs. RBM4	-0.0009445	-0.005160 to 0.003271	>0.9999
controls vs. JMJD6	-0.009364	-0.01709 to -0.001634	0.0061	**
controls vs. NUDT2	0.0004906	-0.01014 to 0.01113	>0.9999

### Sheet: tau
Control vs. shRNA (Tracy's Prism Result on 19 targets-Finally used)	Mean Diff.	95.00% CI of diff.	Dunnett's T3 multiple comparisons test, Adjusted P Value
controls vs. ATP1B1	0.02815	-0.03166 to 0.08797	0.884046
controls vs. DCAF12	0.03714	-0.03001 to 0.1043	0.657517
controls vs. FIBP	0.003062	-0.09989 to 0.1060	>0.99999999999
controls vs. GABARAPL1	0.0121	-0.1350 to 0.1592	1
controls vs. HP1BP3	0.02884	-0.1247 to 0.1824	0.999362
controls vs. NDRG4	0.0734	-0.01407 to 0.1609	0.085279
controls vs. NSF	0.006134	-0.1452 to 0.1575	>0.99999999999
controls vs. RAB9A	0.02227	-0.1115 to 0.1561	0.999947
controls vs. STXBP1	0.04372	-0.08985 to 0.1773	0.927689
controls vs. ATP6V1A	0.02443	-0.04369 to 0.09256	0.985049
controls vs. CIRBP	0.02107	-0.04098 to 0.08311	0.994583
controls vs. FMNL2	0.03012	-0.1402 to 0.2004	0.999236
controls vs. ICA1	0.03736	-0.04717 to 0.1219	0.838581
controls vs. RAB3A	0.05302	-0.02766 to 0.1337	0.32206
controls vs. RHBDD2	-0.0001379	-0.1939 to 0.1936	>0.99999999999
controls vs. YWHAZ	0.03649	-0.09397 to 0.1670	0.977649
controls vs. RBM4	-0.01494	-0.08319 to 0.05332	0.999985
controls vs. JMJD6	0.1085	0.04915 to 0.1679	4.63379e-06	*****
controls vs. NUDT2	-0.02554	-0.1763 to 0.1253	0.999835

### Sheet: p231Tau
Control vs. shRNA (Tracy's Prism Result on 19 targets-Finally used)	Mean Diff.	95.00% CI of diff.	Dunnett's T3 multiple comparisons test, Adjusted P Value
controls vs. ATP1B1	0.004341	-0.0035754 to 0.012257	0.492791
controls vs. DCAF12	0.0031238	-0.0026323 to 0.0088799	0.635921
controls vs. FIBP	-0.0044246	-0.018374 to 0.0095247	0.884656
controls vs. GABARAPL1	-0.00017481	-0.021506 to 0.021156	>0.99999999999
controls vs. HP1BP3	0.0051931	-0.0016198 to 0.012006	0.138739
controls vs. NDRG4	0.0084834	-0.0016798 to 0.018647	0.0705648
controls vs. NSF	-0.0024019	-0.021045 to 0.016241	0.999957
controls vs. RAB9A	5.6294e-05	-0.019197 to 0.019309	>0.99999999999
controls vs. STXBP1	0.0030645	-0.012188 to 0.018317	0.996797
controls vs. ATP6V1A	0.00066434	-0.0055801 to 0.0069088	1
controls vs. CIRBP	-0.00035757	-0.0073436 to 0.0066284	>0.99999999999
controls vs. FMNL2	0.0010736	-0.019099 to 0.021246	>0.99999999999
controls vs. ICA1	0.0022265	-0.0080691 to 0.012522	0.99829
controls vs. RAB3A	0.0040037	-0.0060968 to 0.014104	0.790753
controls vs. RHBDD2	0.00239	-0.025015 to 0.029795	1
controls vs. YWHAZ	0.0027933	-0.012042 to 0.017629	0.99842
controls vs. RBM4	-0.0036544	-0.012484 to 0.0051749	0.782823
controls vs. JMJD6	0.010484	0.0044276 to 0.016540	6.85285e-05	****
controls vs. NUDT2	-0.0055235	-0.020950 to 0.0099034	0.792574

### Sheet: p231tau_tau
Control vs. shRNA (Tracy's Prism Result on 19 targets-Finally used)	Mean Diff.	95.00% CI of diff.	Dunnett's T3 multiple comparisons test, Adjusted P Value
controls vs. ATP1B1	0.017588	0.0010188 to 0.034157	0.0186716	*
controls vs. DCAF12	-0.0061552	-0.014356 to 0.0020458	0.136707
controls vs. FIBP	-0.01993	-0.032666 to -0.0071942	0.00141044	**
controls vs. GABARAPL1	-0.0022431	-0.032908 to 0.028422	1
controls vs. HP1BP3	-0.004458	-0.023878 to 0.014962	0.975702
controls vs. NDRG4	0.006928	-0.012844 to 0.026700	0.745313
controls vs. NSF	-0.012235	-0.027487 to 0.0030166	0.0752289
controls vs. RAB9A	-0.0079161	-0.022404 to 0.0065714	0.332759
controls vs. STXBP1	-0.010053	-0.035016 to 0.014909	0.601999
controls vs. ATP6V1A	-0.0077501	-0.031213 to 0.015713	0.798089
controls vs. CIRBP	-0.010542	-0.038530 to 0.017447	0.673518
controls vs. FMNL2	-0.010855	-0.027797 to 0.0060880	0.193785
controls vs. ICA1	-0.0076464	-0.022258 to 0.0069649	0.377693
controls vs. RAB3A	-0.0093759	-0.033433 to 0.014682	0.637455
controls vs. RHBDD2	-0.0026323	-0.011661 to 0.0063967	0.977975
controls vs. YWHAZ	-0.0042755	-0.023924 to 0.015373	0.984102
controls vs. RBM4	-0.0032037	-0.013509 to 0.0071017	0.962738
controls vs. JMJD6	-0.016909	-0.034369 to 0.00054967	0.029606	*
controls vs. NUDT2	-0.0083403	-0.030500 to 0.013819	0.67423
